# Genomic epidemiology of syphilis reveals independent emergence of macrolide resistance across multiple circulating lineages

**DOI:** 10.1101/413161

**Authors:** Mathew A. Beale, Michael Marks, Sharon K. Sahi, Lauren C. Tantalo, Achyuta V. Nori, Patrick French, Sheila A. Lukehart, Christina M. Marra, Nicholas R. Thomson

**Author notes:** Corresponding authors: MAB,; NRT.

## Abstract

Syphilis is a sexually transmitted infection caused by *Treponema pallidum* subspecies *pallidum* and may lead to severe complications. Recent years have seen striking increases in syphilis in many countries. Previous analyses have suggested one lineage of syphilis, SS14, may have expanded recently, indicating emergence of a single pandemic azithromycin-resistant cluster. We used direct sequencing of *T. pallidum* combined with phylogenomic analyses to show that both SS14- and Nichols-lineages are simultaneously circulating in clinically relevant populations in multiple countries. We correlate the appearance of genotypic macrolide resistance with multiple independently evolved SS14 sub-lineages and show that genotypically resistant and sensitive sub-lineages are spreading contemporaneously, incompatible with the notion that SS14-lineage expansion is driven purely by macrolide resistance. These findings inform our understanding of the current syphilis epidemic by demonstrating how macrolide resistance evolves in *Treponema* subspecies and provide a warning on broader issues of antimicrobial resistance.
