## Supplementary Table 2 for "Genomic epidemiology of syphilis reveals independent emergence of macrolide resistance across multiple circulating lineages"

### Sheet: Masked Regions
	Positions relative to SS14_v2 Reference
Masked_region	Start	End	Exclusion_method	Recombination/Exclusion reason	Taxa_masked	Genes_Affected	SNP count in region
1	492700	493669	Gubbins	intra-SS14	NE20,UW279B,UW189B	TPANIC_0462	20
2	945239	945874	Gubbins	intra-SS14	NE20,UW279B,UW189B	TPANIC_0865	13
3	936266	946319	Gubbins	Outlier	Seattle_81-4	glmS,TPANIC_0858,TPANIC_0859,fklB,nifS,TPANIC_0865,TPANIC_0864	22
4	1052064	1057887	Gubbins	Outlier	Seattle_81-4	ftr1,TPANIC_0967,TPANIC_0968,TPANIC_0969,tpd	13
5	492889	493041	Gubbins	Nichols-specific	Chicago_Population,Chicago_tube2,BAL73,CDC-A,Nichols_Houston_J,DAL-1,Seattle_Nichols,Nichols_Houston_E,Nichols_v2,Nichols_Houston_O,NE20,UW279B,UW189B,TPPNL14,TPPNL19,TPPNL17	TPANIC_0462	6
6	149186	159572	Gubbins	Nichols-specific	Seattle_81-4,Chicago_Population,Chicago_tube2,BAL73,CDC-A,Nichols_Houston_J,DAL-1,Seattle_Nichols,Nichols_Houston_E,Nichols_v2,Nichols_Houston_O,NE20,UW279B,UW189B,TPPNL14,TPPNL19,TPPNL17	TPANIC_0133,tprD,TPANIC_0130,TPANIC_0136,TPANIC_0135,TPANIC_0127,TPANIC_0126c,TPANIC_0129,TPANIC_0134,TPANIC_0128,TPANIC_t0009	52
7	592579	594548	Gubbins	Nichols-specific	Seattle_81-4,Chicago_Population,Chicago_tube2,BAL73,CDC-A,Nichols_Houston_J,DAL-1,Seattle_Nichols,Nichols_Houston_E,Nichols_v2,Nichols_Houston_O,NE20,UW279B,UW189B,TPPNL14,TPPNL19,TPPNL17	ispH,TPANIC_0548,clpA1	15
8	198113	198501	Gubbins	Nichols-specific	Seattle_81-4,Chicago_Population,Chicago_tube2,BAL73,CDC-A,Nichols_Houston_J,DAL-1,Seattle_Nichols,Nichols_Houston_E,Nichols_v2,Nichols_Houston_O,NE20,UW279B,UW189B,TPPNL14,TPPNL19,TPPNL17	TPANIC_0179	8
9	555830	557729	Gubbins	Nichols-specific	Seattle_81-4,Chicago_Population,Chicago_tube2,BAL73,CDC-A,Nichols_Houston_J,DAL-1,Seattle_Nichols,Nichols_Houston_E,Nichols_v2,Nichols_Houston_O,NE20,UW279B,UW189B,TPPNL14,TPPNL19,TPPNL17	TPANIC_0515	9
10	606142	607146	Gubbins	Nichols-specific	Seattle_81-4,Chicago_Population,Chicago_tube2,BAL73,CDC-A,Nichols_Houston_J,DAL-1,Seattle_Nichols,Nichols_Houston_E,Nichols_v2,Nichols_Houston_O,NE20,UW279B,UW189B,TPPNL14,TPPNL19,TPPNL17	nicO,thiI	7
11	522939	523590	Gubbins	Outlier	Mexico_A	mcp2	14
12	10397	12379	Masked_before_mapping	hypervariable regions	All	tprB	-
13	134912	136708	Masked_before_mapping	hypervariable regions	All	tprC	-
14	152314	154110	Masked_before_mapping	hypervariable regions	All	tprD	-
15	329144	331432	Masked_before_mapping	hypervariable regions	All	tprG	-
16	333552	335822	Masked_before_mapping	hypervariable regions	All	tprE	-
17	662845	664926	Masked_before_mapping	hypervariable regions	All	tprH	-
18	672656	674485	Masked_before_mapping	hypervariable regions	All	tprI	-
19	674543	676819	Masked_before_mapping	hypervariable regions	All	tprJ	-
20	975921	977441	Masked_before_mapping	hypervariable regions	All	tprK	-
21	1125976	1127520	Masked_before_mapping	hypervariable regions	All	tprL	-
22	498736	499845	Masked_before_mapping	repetitive region	All	TPANIC_0470	-
23	461695	463509	Masked_before_mapping	repetitive region	All	arp	-
