## Supplementary Table 1 for "Genomic epidemiology of syphilis reveals independent emergence of macrolide resistance across multiple circulating lineages"

### Sheet: Full.metadata+AMR
										NB: Coverage calculated using Treponema-specific filtered and downsampled readsets															Penicillin binding protein variants
SampleShort	LongName	Phylogeny_TipName	Type	Citation	Public_Accession_or_WSIlane	SangerID	SRA/ENA_Accession	Analysed_reads_or_assembly	Subsampled_fastq	Mean_Genome_Coverage(x)	%Genome_coverage>1x	%Genome_coverage>=8x	%Genome_coverage>=100x	Geo_location	GeoCountry	Continent	Sample_Date	SampleType	Clinical	Lineage	SS14_Sublineage	A2058G	A2059G	Genotypic_Macrolide_Resistance	TP_0500.P564L	TP_0574.R312C	TP_0574.S394R	TP_0705.P44L	TP_0705.T174P	TP_0705.I487L	TP_0705.A506T	TP_0705.A506V	TP_0705.T623A	TP_0705.M625V	TP_0705.G708S	TP_0760.D82G	TP_0760.T109P	TP_0760.H112P	TP_0760.Q116R	TP_0760.S121P	TP_0760.A366T	TP_0760.I415F	TP_0760.I415M
Amoy	Amoy	Amoy|Asia|2011	Public	Tong 2017	NZ_CP015162.1	N/A	-	assembly	NZ_CP015162.1	79.8	96.2	96.2	0.1	China	China	Asia	2011	low_rabbit_passage	Yes	SS14	1B	100	0	Resistant	yes	no	yes	no	no	no	no	yes	no	no	no	no	no	no	no	no	no	no	yes
AU15	AU15	AU15|Europe|2013	Public	Arora_2016	SRR3268722	N/A	SRR3268722	reads	SRR3268722-b.ds2500000-reads	95.6	96.2	95.3	24.5	Austria	Austria	Europe	2013	clinical_acquired	Yes	SS14	8	100	0	Resistant	no	no	yes	no	no	no	no	no	no	yes	yes	no	no	no	no	no	no	no	no
AU16	AU16	AU16|Europe|2013	Public	Arora_2016	SRR3268723	N/A	SRR3268723	reads	SRR3268723-b.ds2500000-reads	91.6	96	90.5	25.1	Austria	Austria	Europe	2013	clinical_acquired	Yes	SS14	8	100	0	Resistant	yes	no	yes	no	no	no	no	no	no	yes	yes	no	no	no	no	no	no	no	no
B3	B3	B3|Asia|2015	Public	Sun_2016	SRR2996728	N/A	SRR2996728	reads	SRR2996728.ds225139-reads	57.1	96.3	96.3	0.3	China	China	Asia	2015	low_rabbit_passage	Yes	SS14	1B	100	0	Resistant	yes	no	yes	no	no	no	no	yes	no	no	no	no	no	no	no	no	yes	yes	no
BAL73	BAL73_(Bal73-1)	BAL73|NAmerica|1973	Public	Arora_2016	SRR3268726	N/A	SRR3268726	reads	SRR3268726-b.ds2462471-reads	48.1	96.1	91.9	10.6	Baltimore,_USA	USA	NAmerica	1973	rabbit_inoculation	No	Nichols	N/A	0	0	Sensitive	NA	NA	NA	NA	NA	NA	NA	NA	NA	NA	NA	NA	NA	NA	NA	NA	NA	NA	NA
C3	C3	C3|Asia|2015	Public	Sun_2016	SRR2996729	N/A	SRR2996729	reads	SRR2996729.ds1155779-reads	292.2	96.3	96.3	96.2	China	China	Asia	2015	low_rabbit_passage	Yes	SS14	1B	100	0	Resistant	yes	no	yes	no	no	no	no	yes	no	no	no	no	no	no	no	no	no	yes	no
CDC-A	CDC-A	CDC-A|NAmerica|-	Public	unpublished	NZ_CP010559.1	N/A	-	assembly	NZ_CP010559.1	80.2	96.2	96.2	0.1	Atlanta,_USA	USA	NAmerica	-	rabbit_passage	No	Nichols	N/A	0	0	Sensitive	NA	NA	NA	NA	NA	NA	NA	NA	NA	NA	NA	NA	NA	NA	NA	NA	NA	NA	NA
Chicago_Population	Chicago_Population	Chicago_Population|NAmerica|-	Public	unpublished	NZ_CP010558.1	N/A	-	assembly	NZ_CP010558.1	80.2	96.2	96.2	0.1	Chicago,_USA	USA	NAmerica	-	rabbit_passage	No	Nichols	N/A	0	0	Sensitive	NA	NA	NA	NA	NA	NA	NA	NA	NA	NA	NA	NA	NA	NA	NA	NA	NA	NA	NA
Chicago_tube2	Chicago_tube2	Chicago_tube2|NAmerica|-	WSI	This_Study	15169_6#54	3368STDY5998209	ERS2676913	reads	15169_6#54.ds2500000-reads	294.3	96.3	96.2	96.1	Chicago,_USA	USA	NAmerica	-	rabbit_passage	No	Nichols	N/A	0	0	Sensitive	NA	NA	NA	NA	NA	NA	NA	NA	NA	NA	NA	NA	NA	NA	NA	NA	NA	NA	NA
CZ27	CZ27	CZ27|Europe|2012	Public	Arora_2016	SRR3268685	N/A	SRR3268685	reads	SRR3268685-b.ds2500000-reads	68.4	96.3	96.1	21.4	Czech_Republic	Czech_Republic	Europe	2012	clinical_congenital	Yes	SS14	singleton	0	0	Sensitive	yes	no	yes	no	no	no	no	yes	no	no	no	no	no	no	no	no	no	no	no
DAL-1	DAL-1	DAL-1|NAmerica|-	Public	Čejková_2012	NC_016844.1	N/A	-	assembly	NC_016844.1	80.2	96.2	96.2	0.1	Dallas,_USA	USA	NAmerica	-	rabbit_passage	No	Nichols	N/A	0	0	Sensitive	NA	NA	NA	NA	NA	NA	NA	NA	NA	NA	NA	NA	NA	NA	NA	NA	NA	NA	NA
K3	K3	K3|Asia|2015	Public	Sun_2016	SRR2996730	N/A	SRR2996730	reads	SRR2996730.ds1809358-reads	456.2	96.3	96.3	96.2	Shanghai,_China	China	Asia	2015	low_rabbit_passage	Yes	SS14	1B	100	0	Resistant	yes	no	yes	no	no	no	no	yes	no	no	no	no	no	no	no	no	no	no	yes
Mexico_A	Mexico_A	Mexico_A|NAmerica|1953	Public	This_Study	NC_018722.1	N/A	-	assembly	NC_018722.1	80.2	96.3	96.2	0.1	Mexico	Mexico	NAmerica	1953	rabbit_passage	No	SS14	singleton	0	0	Sensitive	NA	NA	NA	NA	NA	NA	NA	NA	NA	NA	NA	NA	NA	NA	NA	NA	NA	NA	NA
NE15	NE15	NE15|Europe|2013	Public	Arora_2016	SRR3268705	N/A	SRR3268705	reads	SRR3268705-b.ds2313361-reads	31.2	96.2	93.2	0.4	Netherlands	Netherlands	Europe	2013	clinical_acquired	Yes	SS14	8	100	0	Resistant	yes	no	yes	no	no	no	no	no	no	yes	yes	no	no	no	no	no	no	no	no
NE17	NE17	NE17|Europe|2013	Public	Arora_2016	SRR3268707	N/A	SRR3268707	reads	SRR3268707-b.ds2500000-reads	60.6	96.3	96.1	16.2	Netherlands	Netherlands	Europe	2013	clinical_acquired	Yes	SS14	8	100	0	Resistant	yes	no	yes	no	no	no	no	no	no	yes	yes	yes	yes	yes	yes	yes	no	no	no
NE19	NE19	NE19|Europe|2013	Public	Arora_2016	SRR3268709	N/A	SRR3268709	reads	SRR3268709-b.ds2500000-reads	20.6	95.3	81.3	0.4	Netherlands	Netherlands	Europe	2013	clinical_acquired	Yes	SS14	6	100	0	Resistant	yes	no	yes	no	yes	no	no	no	no	yes	yes	no	no	no	no	no	no	no	no
NE20	NE20	NE20|Europe|2013	Public	Arora_2016	SRR3268710	N/A	SRR3268710	reads	SRR3268710-b.ds2500000-reads	56.5	96.3	96	11.6	Netherlands	Netherlands	Europe	2013	clinical_acquired	Yes	Nichols	N/A	100	0	Resistant	no	no	no	no	no	no	yes	no	no	no	no	no	no	no	no	no	no	no	no
Nichols_Houston_E	Nichols_Houston_E	Nichols_Houston_E|NAmerica|-	WSI	This_Study	15169_6#56	3368STDY5998211	ERS2676914	reads	15169_6#56.ds2500000-reads	280	96.2	96.2	96.1	Houston,_USA	USA	NAmerica	-	rabbit_passage	No	Nichols	N/A	0	0	Sensitive	NA	NA	NA	NA	NA	NA	NA	NA	NA	NA	NA	NA	NA	NA	NA	NA	NA	NA	NA
Nichols_Houston_J	Nichols_Houston_J	Nichols_Houston_J|NAmerica|-	WSI	This_Study	15169_6#52	3368STDY5998203	ERS2676912	reads	15169_6#52.ds2500000-reads	307.1	96.2	96.2	96.2	Houston,_USA	USA	NAmerica	-	rabbit_passage	No	Nichols	N/A	0	0	Sensitive	NA	NA	NA	NA	NA	NA	NA	NA	NA	NA	NA	NA	NA	NA	NA	NA	NA	NA	NA
Nichols_Houston_O	Nichols_Houston_O	Nichols_Houston_O|NAmerica|-	WSI	This_Study	15169_6#60	3368STDY5998219	ERS2676915	reads	15169_6#60.ds2500000-reads	306.3	96.2	96.2	96.2	Houston,_USA	USA	NAmerica	-	rabbit_passage	No	Nichols	N/A	0	0	Sensitive	NA	NA	NA	NA	NA	NA	NA	NA	NA	NA	NA	NA	NA	NA	NA	NA	NA	NA	NA
Nichols_v2	Nichols_v2	Nichols_v2|NAmerica|1912	Public	Pětrošová_2013	NC_021490.2	N/A	-	assembly	NC_021490.2	80.2	96.2	96.2	0.1	Seattle,_USA	USA	NAmerica	1912	rabbit_passage	No	Nichols	N/A	0	0	Sensitive	NA	NA	NA	NA	NA	NA	NA	NA	NA	NA	NA	NA	NA	NA	NA	NA	NA	NA	NA
PT_SIF0697	PT_SIF0697	PT_SIF0697|Europe|2009	Public	Pinto_2016	NZ_CP016045.1	N/A	SRR3571774	reads	SRR3571774-b.ds2500000-reads	43.3	96.3	96	0.8	Lisbon,_Portugal	Portugal	Europe	2009	clinical_acquired	Yes	SS14	2	0	0	Sensitive	yes	no	yes	no	no	no	no	no	no	yes	yes	no	no	no	no	no	no	no	no
PT_SIF0751	PT_SIF0751	PT_SIF0751|Europe|2009	Public	Pinto_2016	NZ_CP016046.1	N/A	SRR3584962	reads	SRR3584962-b.ds1935569-reads	51.5	96.3	96.2	2	Lisbon,_Portugal	Portugal	Europe	2009	clinical_acquired	Yes	SS14	8	100	0	Resistant	yes	no	yes	no	no	no	no	no	no	yes	yes	no	no	no	no	no	no	no	no
PT_SIF0857	PT_SIF0857	PT_SIF0857|Europe|2010	Public	Pinto_2016	NZ_CP016047.1	N/A	SRR3584965	reads	SRR3584965-b.ds1758454-reads	150.8	96.3	96.3	73.8	Lisbon,_Portugal	Portugal	Europe	2010	clinical_acquired	Yes	SS14	5	mixed	0	Mixed	yes	no	yes	no	no	no	no	no	no	no	yes	no	no	no	no	no	no	no	no
PT_SIF0877_3	PT_SIF0877_3	PT_SIF0877_3|Europe|2010	Public	Pinto_2016	NZ_CP016048.1	N/A	SRR3571775	reads	SRR3571775-b.ds1749930-reads	191.2	96.3	96.3	93.5	Lisbon,_Portugal	Portugal	Europe	2010	clinical_acquired	Yes	SS14	8	mixed	0	Mixed	yes	no	yes	no	no	no	no	no	no	yes	yes	no	no	no	no	no	no	no	no
PT_SIF0908	PT_SIF0908	PT_SIF0908|Europe|2010	Public	Pinto_2016	NZ_CP016049.1	N/A	SRR3571776	reads	SRR3571776-b.ds1083033-reads	21.9	96	90.4	0.3	Lisbon,_Portugal	Portugal	Europe	2010	clinical_acquired	Yes	SS14	5	100	0	Resistant	yes	no	yes	no	no	no	no	no	no	no	yes	no	no	no	no	no	no	no	no
PT_SIF0954	PT_SIF0954	PT_SIF0954|Europe|2010	Public	Pinto_2016	NZ_CP016050.1	N/A	SRR3571778	reads	SRR3571778-b.ds1473423-reads	429.9	96.3	96.3	96.2	Lisbon,_Portugal	Portugal	Europe	2010	clinical_acquired	Yes	SS14	8	100	0	Resistant	yes	no	yes	no	no	no	no	no	no	yes	yes	no	no	no	no	no	no	no	no
PT_SIF1002	PT_SIF1002	PT_SIF1002|Europe|2011	Public	Pinto_2016	NZ_CP016051.1	N/A	SRR3571783	reads	SRR3571783-b.ds1617976-reads	456.8	96.3	96.3	96.2	Lisbon,_Portugal	Portugal	Europe	2011	clinical_acquired	Yes	SS14	5	100	0	Resistant	yes	no	yes	no	no	no	no	no	no	no	yes	no	no	no	no	no	no	no	no
PT_SIF1020	PT_SIF1020	PT_SIF1020|Europe|2011	Public	Pinto_2016	NZ_CP016052.1	N/A	SRR3571785	reads	SRR3571785-b.ds2159619-reads	572.6	96.3	96.3	96.3	Lisbon,_Portugal	Portugal	Europe	2011	clinical_acquired	Yes	SS14	6	100	0	Resistant	yes	no	yes	no	no	no	no	no	no	yes	yes	no	no	no	no	no	no	no	no
PT_SIF1063	PT_SIF1063	PT_SIF1063|Europe|2012	Public	Pinto_2016	NZ_CP016053.1	N/A	SRR3571786	reads	SRR3571786-b.ds2500000-reads	73.6	96.3	96.2	3.5	Lisbon,_Portugal	Portugal	Europe	2012	clinical_acquired	Yes	SS14	6	0	0	Sensitive	yes	no	yes	no	no	no	no	no	no	yes	yes	no	no	no	no	no	no	no	no
PT_SIF1135	PT_SIF1135	PT_SIF1135|Europe|2013	Public	Pinto_2016	NZ_CP016055.1	N/A	SRR3584837	reads	SRR3584837-b.ds765101-reads	38.9	96.3	96	0.8	Lisbon,_Portugal	Portugal	Europe	2013	clinical_acquired	Yes	SS14	6	100	0	Resistant	yes	no	yes	no	no	no	no	no	no	yes	yes	no	no	no	no	no	no	no	no
PT_SIF1140	PT_SIF1140	PT_SIF1140|Europe|2013	Public	Pinto_2016	NZ_CP016056.1	N/A	SRR3584838	reads	SRR3584838-b.ds1644991-reads	51	95.8	91.6	1	Lisbon,_Portugal	Portugal	Europe	2013	clinical_acquired	Yes	SS14	8	mixed	0	Mixed	yes	no	yes	no	no	no	no	no	no	yes	yes	no	no	no	no	no	no	no	no
PT_SIF1142	PT_SIF1142	PT_SIF1142|Europe|2013	Public	Pinto_2016	NZ_CP016057.1	N/A	SRR3584839	reads	SRR3584839-b.ds1388437-reads	101	96.3	96.3	42.9	Lisbon,_Portugal	Portugal	Europe	2013	clinical_acquired	Yes	SS14	8	mixed	0	Mixed	yes	no	yes	no	no	no	no	no	no	yes	yes	no	no	no	no	no	no	no	no
PT_SIF1156	PT_SIF1156	PT_SIF1156|Europe|2013	Public	Pinto_2016	NZ_CP016058.1	N/A	SRR3584840	reads	SRR3584840-b.ds2500000-reads	725.8	96.3	96.3	96.2	Lisbon,_Portugal	Portugal	Europe	2013	clinical_acquired	Yes	SS14	2	0	0	Sensitive	yes	no	yes	no	no	no	no	no	no	yes	yes	no	no	no	no	no	no	no	no
PT_SIF1167	PT_SIF1167	PT_SIF1167|Europe|2013	Public	Pinto_2016	NZ_CP016059.1	N/A	SRR3584841	reads	SRR3584841-b.ds1494142-reads	159.5	96.3	96.3	82.7	Lisbon,_Portugal	Portugal	Europe	2013	clinical_acquired	Yes	SS14	2	0	0	Sensitive	yes	no	yes	no	no	no	no	no	no	yes	yes	no	no	no	no	no	no	no	no
PT_SIF1183	PT_SIF1183	PT_SIF1183|Europe|2013	Public	Pinto_2016	NZ_CP016060.1	N/A	SRR3584842	reads	SRR3584842-b.ds1426973-reads	378.9	96.3	96.3	96.2	Lisbon,_Portugal	Portugal	Europe	2013	clinical_acquired	Yes	SS14	8	100	0	Resistant	yes	no	yes	no	no	no	no	no	no	yes	yes	no	no	no	no	no	no	no	no
PT_SIF1196	PT_SIF1196	PT_SIF1196|Europe|2013	Public	Pinto_2016	NZ_CP016061.1	N/A	SRR3584843	reads	SRR3584843-b.ds2500000-reads	663.3	96.3	96.3	96	Lisbon,_Portugal	Portugal	Europe	2013	clinical_acquired	Yes	SS14	5	100	0	Resistant	yes	no	yes	no	no	no	no	no	no	no	yes	no	no	no	no	no	no	no	no
PT_SIF1200	PT_SIF1200	PT_SIF1200|Europe|2013	Public	Pinto_2016	NZ_CP016062.1	N/A	SRR3584844	reads	SRR3584844-b.ds2500000-reads	321	96.3	96.3	96.1	Lisbon,_Portugal	Portugal	Europe	2013	clinical_acquired	Yes	SS14	8	100	0	Resistant	yes	no	yes	no	no	no	no	no	no	yes	yes	no	no	no	no	no	no	no	no
PT_SIF1242	PT_SIF1242	PT_SIF1242|Europe|2014	Public	Pinto_2016	NZ_CP016063.1	N/A	SRR3584845	reads	SRR3584845-b.ds2500000-reads	536.3	96.3	96.3	96.1	Lisbon,_Portugal	Portugal	Europe	2014	clinical_acquired	Yes	SS14	5	100	0	Resistant	yes	no	yes	no	no	no	no	no	no	no	yes	no	no	no	no	no	no	no	no
PT_SIF1252	PT_SIF1252	PT_SIF1252|Europe|2014	Public	Pinto_2016	NZ_CP016064.1	N/A	SRR3584871	reads	SRR3584871-b.ds2166929-reads	676.6	96.3	96.3	96.2	Lisbon,_Portugal	Portugal	Europe	2014	clinical_acquired	Yes	SS14	8	100	0	Resistant	yes	no	yes	no	no	no	no	no	no	yes	yes	no	no	no	no	no	no	no	no
PT_SIF1261	PT_SIF1261	PT_SIF1261|Europe|2014	Public	Pinto_2016	NZ_CP016065.1	N/A	SRR3584875	reads	SRR3584875-b.ds2500000-reads	324.2	96.3	96.3	93.6	Lisbon,_Portugal	Portugal	Europe	2014	clinical_acquired	Yes	SS14	8	mixed	0	Mixed	yes	no	yes	no	no	no	no	no	no	yes	yes	no	no	no	no	no	no	no	no
PT_SIF1278	PT_SIF1278	PT_SIF1278|Europe|2014	Public	Pinto_2016	NZ_CP016066.1	N/A	SRR3584879	reads	SRR3584879-b.ds1734542-reads	86.7	96.3	96.3	18.6	Lisbon,_Portugal	Portugal	Europe	2014	clinical_acquired	Yes	SS14	8	mixed	0	Mixed	yes	no	yes	no	no	no	no	no	no	yes	yes	no	no	no	no	no	no	no	no
PT_SIF1280	PT_SIF1280	PT_SIF1280|Europe|2014	Public	Pinto_2016	NZ_CP016067.1	N/A	SRR3584882	reads	SRR3584882-b.ds2500000-reads	380	96.3	96.3	96	Lisbon,_Portugal	Portugal	Europe	2014	clinical_acquired	Yes	SS14	8	100	0	Resistant	yes	no	yes	no	no	no	no	no	no	yes	yes	no	no	no	no	no	no	no	no
PT_SIF1299	PT_SIF1299	PT_SIF1299|Europe|2014	Public	Pinto_2016	NZ_CP016068.1	N/A	SRR3584884	reads	SRR3584884-b.ds1950610-reads	99.4	96.3	96.2	36.4	Lisbon,_Portugal	Portugal	Europe	2014	clinical_acquired	Yes	SS14	8	100	0	Resistant	yes	no	yes	no	no	no	no	no	no	yes	yes	no	no	no	no	no	no	no	no
Q3	Q3	Q3|Asia|2015	Public	Sun_2016	SRR2996732	N/A	SRR2996732	reads	SRR2996732.ds2500000-reads	629.7	96.3	96.3	96.3	Shanghai,_China	China	Asia	2015	low_rabbit_passage	Yes	SS14	1B	100	0	Resistant	yes	no	yes	no	no	no	no	yes	no	no	no	no	no	no	no	no	no	yes	no
Seattle_81-4	Seattle_81-4	Seattle_81-4|NAmerica|1980	WSI	This_Study	15169_7#74	3368STDY5998297	ERS2676916	reads	15169_7#74.ds2500000-reads	117.5	96.2	96.2	72.1	Seattle,_USA	USA	NAmerica	1980	rabbit_passage	No	Nichols	N/A	0	0	Sensitive	NA	NA	NA	NA	NA	NA	NA	NA	NA	NA	NA	NA	NA	NA	NA	NA	NA	NA	NA
Seattle_Nichols	Seattle_Nichols	Seattle_Nichols|NAmerica|1912	Public	unpublished	NZ_CP010422.1	N/A	-	assembly	NZ_CP010422.1	80.2	96.2	96.2	0.1	Seattle,_USA	USA	NAmerica	1912	rabbit_passage	No	Nichols	N/A	0	0	Sensitive	NA	NA	NA	NA	NA	NA	NA	NA	NA	NA	NA	NA	NA	NA	NA	NA	NA	NA	NA
SHC-0	SHC-0	SHC-0|Asia|2014	Public	Sun_2016	SRR2996724	N/A	SRR2996724	reads	SRR2996724.ds2500000-reads	627.4	96.3	96.3	96.3	Shanghai,_China	China	Asia	2014	low_rabbit_passage	Yes	SS14	1B	100	0	Resistant	yes	no	yes	no	no	no	no	yes	no	no	no	no	no	no	no	no	yes	yes	no
SHD-R	SHD-R	SHD-R|Asia|2014	Public	Sun_2016	SRR2996725	N/A	SRR2996725	reads	SRR2996725.ds2500000-reads	627	96.3	96.3	96.3	Shanghai,_China	China	Asia	2014	low_rabbit_passage	Yes	SS14	1B	100	0	Resistant	yes	no	yes	no	no	no	no	yes	no	no	no	no	no	no	no	no	no	yes	no
SHE-V	SHE-V	SHE-V|Asia|2014	Public	Sun_2016	SRR2996726	N/A	SRR2996726	reads	SRR2996726.ds1116056-reads	280.4	96.3	96.3	96.2	Shanghai,_China	China	Asia	2014	low_rabbit_passage	Yes	SS14	1B	100	0	Resistant	yes	no	yes	no	no	no	no	yes	no	no	no	no	no	no	no	no	no	yes	no
SHG-I2	SHG-I2	SHG-I2|Asia|2014	Public	Sun_2016	SRR2996727	N/A	SRR2996727	reads	SRR2996727.ds536827-reads	135.1	96.3	96.3	93.7	Shanghai,_China	China	Asia	2014	low_rabbit_passage	Yes	SS14	1B	100	0	Resistant	yes	no	yes	no	no	no	no	yes	no	no	no	no	no	no	no	no	no	yes	no
SS14_v2	SS14_v2	SS14_v2|NAmerica|1977	Public	Pětrošová_2013	NC_021508.1	N/A	-	assembly	NC_021508.1	80.2	96.3	96.3	0.1	Atlanta,_USA	USA	NAmerica	1977	rabbit_passage	No	SS14	N/A	100	0	Resistant	NA	NA	NA	NA	NA	NA	NA	NA	NA	NA	NA	NA	NA	NA	NA	NA	NA	NA	NA
SW6	SW6	SW6|Europe|2012	Public	Arora_2016	SRR3268732	N/A	SRR3268732	reads	SRR3268732-b.ds2500000-reads	45.5	96.2	93.3	0.8	Switzerland	Switzerland	Europe	2012	clinical_acquired	Yes	SS14	7	0	0	Sensitive	yes	no	yes	no	no	no	no	no	no	yes	yes	no	no	no	no	no	no	no	no
SW8	SW8	SW8|Europe|2012	Public	Arora_2016	SRR3268736	N/A	SRR3268736	reads	SRR3268736-b.ds2500000-reads	30.2	96.2	92.4	0.7	Switzerland	Switzerland	Europe	2012	clinical_acquired	Yes	SS14	8	100	0	Resistant	yes	no	yes	no	no	no	no	no	yes	yes	yes	no	no	no	no	no	no	no	no
UW074B	TPPCM_UW074B	TPPCM_UW074B|NAmerica|2004	WSI	This_Study	24141_6#7	Tp27957068036	ERS1884608	reads	24141_6#7.ds2500000-reads	463	96.3	96.3	96.2	Seattle,_USA	USA	NAmerica	2004	low_rabbit_passage	Yes	SS14	8	100	0	Resistant	yes	no	yes	no	no	no	no	no	no	yes	yes	no	no	no	no	no	no	no	no
UW093B	TPPCM_UW093B	TPPCM_UW093B|NAmerica|2001	WSI	This_Study	24141_7#12	Tp27957068061	ERS1884633	reads	24141_7#12.ds2500000-reads	267	96.3	96.3	96.1	Seattle,_USA	USA	NAmerica	2001	low_rabbit_passage	Yes	SS14	4	0	0	Sensitive	yes	no	yes	yes	no	no	no	no	no	yes	yes	no	no	no	no	no	no	no	no
UW099B	TPPCM_UW099B	TPPCM_UW099B|NAmerica|2001	WSI	This_Study	24141_4#18	Tp27957068007	ERS1884579	reads	24141_4#18.ds2500000-reads	484.9	96.3	96.3	96.2	Seattle,_USA	USA	NAmerica	2001	low_rabbit_passage	Yes	SS14	3	0	0	Sensitive	yes	no	yes	no	no	yes	no	no	no	yes	yes	no	no	no	no	no	no	no	no
UW102B	TPPCM_UW102B	TPPCM_UW102B|NAmerica|2002	WSI	This_Study	24141_6#6	Tp27957068035	ERS1884607	reads	24141_6#6.ds2500000-reads	440.8	96.3	96.3	96.2	Seattle,_USA	USA	NAmerica	2002	low_rabbit_passage	Yes	SS14	3	0	0	Sensitive	yes	no	yes	no	no	yes	no	no	no	yes	yes	no	no	no	no	no	no	no	no
UW104B	TPPCM_UW104B	TPPCM_UW104B|NAmerica|2002	WSI	This_Study	24141_8#12	Tp27957068081	ERS1884521	reads	24141_8#12.ds2500000-reads	98.5	96.3	96.3	49.7	Seattle,_USA	USA	NAmerica	2002	low_rabbit_passage	Yes	SS14	3	0	0	Sensitive	yes	no	yes	no	no	yes	no	no	no	yes	yes	no	no	no	no	no	no	no	no
UW116B	TPPCM_UW116B	TPPCM_UW116B|NAmerica|2002	WSI	This_Study	24141_4#6	Tp27957067995	ERS1884567	reads	24141_4#6.ds2500000-reads	505.5	96.3	96.3	96.2	Seattle,_USA	USA	NAmerica	2002	low_rabbit_passage	Yes	SS14	1A	0	100	Resistant	yes	no	yes	no	no	no	yes	no	no	no	no	no	no	no	no	no	no	no	no
UW125B	TPPCM_UW125B	TPPCM_UW125B|NAmerica|2002	WSI	This_Study	24141_6#11	Tp27957068040	ERS1884612	reads	24141_6#11.ds2500000-reads	447.3	96.3	96.3	96.2	Seattle,_USA	USA	NAmerica	2002	low_rabbit_passage	Yes	SS14	3	0	0	Sensitive	yes	no	yes	no	no	yes	no	no	no	yes	yes	no	no	no	no	no	no	no	no
UW126B	TPPCM_UW126B	TPPCM_UW126B|NAmerica|2002	WSI	This_Study	24141_7#3	Tp27957068052	ERS1884624	reads	24141_7#3.ds2500000-reads	372	96.3	96.3	96.2	Seattle,_USA	USA	NAmerica	2002	low_rabbit_passage	Yes	SS14	3	0	0	Sensitive	yes	no	yes	no	no	yes	no	no	no	yes	yes	no	no	no	no	no	no	no	no
UW133B	TPPCM_UW133B	TPPCM_UW133B|NAmerica|2002	WSI	This_Study	24141_5#20	Tp27957068029	ERS1884601	reads	24141_5#20.ds2500000-reads	469	96.3	96.3	96.2	Seattle,_USA	USA	NAmerica	2002	low_rabbit_passage	Yes	SS14	3	100	0	Resistant	yes	no	yes	no	no	yes	no	no	no	yes	yes	no	no	no	no	no	no	no	no
UW134B	TPPCM_UW134B	TPPCM_UW134B|NAmerica|2002	WSI	This_Study	24141_7#18	Tp27957068067	ERS1884507	reads	24141_7#18.ds2500000-reads	345.2	96.3	96.3	96.2	Seattle,_USA	USA	NAmerica	2002	low_rabbit_passage	Yes	SS14	3	0	0	Sensitive	yes	no	yes	no	no	yes	no	no	no	yes	yes	no	no	no	no	no	no	no	no
UW138B	TPPCM_UW138B	TPPCM_UW138B|NAmerica|2002	WSI	This_Study	24141_6#15	Tp27957068044	ERS1884616	reads	24141_6#15.ds2500000-reads	445	96.3	96.3	96.2	Seattle,_USA	USA	NAmerica	2002	low_rabbit_passage	Yes	SS14	3	0	0	Sensitive	yes	no	yes	no	no	yes	no	no	no	yes	yes	no	no	no	no	no	no	no	no
UW140B	TPPCM_UW140B	TPPCM_UW140B|NAmerica|2002	WSI	This_Study	24141_5#16	Tp27957068025	ERS1884597	reads	24141_5#16.ds2500000-reads	477.3	96.3	96.3	96.2	Seattle,_USA	USA	NAmerica	2002	low_rabbit_passage	Yes	SS14	2	0	0	Sensitive	yes	no	yes	no	no	no	no	no	no	yes	yes	no	no	no	no	no	no	no	no
UW147B	TPPCM_UW147B	TPPCM_UW147B|NAmerica|2003	WSI	This_Study	24141_6#14	Tp27957068043	ERS1884615	reads	24141_6#14.ds2500000-reads	465.8	96.3	96.3	96.2	Seattle,_USA	USA	NAmerica	2003	low_rabbit_passage	Yes	SS14	3	0	0	Sensitive	yes	no	yes	no	no	yes	no	no	no	yes	yes	no	no	no	no	no	no	no	no
UW148B	TPPCM_UW148B	TPPCM_UW148B|NAmerica|2003	WSI	This_Study	24141_6#18	Tp27957068047	ERS1884619	reads	24141_6#18.ds2500000-reads	423.5	96.3	96.3	96.2	Seattle,_USA	USA	NAmerica	2003	low_rabbit_passage	Yes	SS14	7	100	0	Resistant	yes	no	yes	no	no	no	no	no	no	yes	yes	no	no	no	no	no	no	no	no
UW149B	TPPCM_UW149B	TPPCM_UW149B|NAmerica|2003	WSI	This_Study	24141_8#10	Tp27957068079	ERS1884519	reads	24141_8#10.ds2500000-reads	112.1	96.3	96.3	71.3	Seattle,_USA	USA	NAmerica	2003	low_rabbit_passage	Yes	SS14	3	0	0	Sensitive	yes	yes	yes	no	no	yes	no	no	no	yes	yes	no	no	no	no	no	no	no	no
UW155B	TPPCM_UW155B	TPPCM_UW155B|NAmerica|2003	WSI	This_Study	24141_8#2	Tp27957068071	ERS1884511	reads	24141_8#2.ds2500000-reads	271.6	96.3	96.3	96.1	Seattle,_USA	USA	NAmerica	2003	low_rabbit_passage	Yes	SS14	4	0	0	Sensitive	yes	no	yes	yes	no	no	no	no	no	yes	yes	no	no	no	no	no	no	no	no
UW181B	TPPCM_UW181B	TPPCM_UW181B|NAmerica|2003	WSI	This_Study	24141_6#17	Tp27957068046	ERS1884618	reads	24141_6#17.ds2500000-reads	419.6	96.3	96.3	96.2	Seattle,_USA	USA	NAmerica	2003	low_rabbit_passage	Yes	SS14	3	0	0	Sensitive	yes	no	yes	no	no	yes	no	no	no	yes	yes	no	no	no	no	no	no	no	no
UW186B	TPPCM_UW186B	TPPCM_UW186B|NAmerica|2003	WSI	This_Study	24141_5#17	Tp27957068026	ERS1884598	reads	24141_5#17.ds2500000-reads	448.2	96.3	96.3	96.2	Seattle,_USA	USA	NAmerica	2003	low_rabbit_passage	Yes	SS14	1A	0	100	Resistant	yes	no	yes	no	no	no	yes	no	no	no	no	no	no	no	no	no	no	no	no
UW187B	TPPCM_UW187B	TPPCM_UW187B|NAmerica|2003	WSI	This_Study	24141_6#4	Tp27957068033	ERS1884605	reads	24141_6#4.ds2500000-reads	464	96.3	96.3	96.2	Seattle,_USA	USA	NAmerica	2003	low_rabbit_passage	Yes	SS14	1A	0	0	Sensitive	yes	no	yes	no	no	no	yes	no	no	no	no	no	no	no	no	no	no	no	no
UW189B	TPPCM_UW189B	TPPCM_UW189B|NAmerica|2004	WSI	This_Study	24141_5#18	Tp27957068027	ERS1884599	reads	24141_5#18.ds2463710-reads	376.2	96.3	96.3	96.1	Seattle,_USA	USA	NAmerica	2004	low_rabbit_passage	Yes	Nichols	N/A	100	0	Resistant	no	no	no	no	no	no	yes	no	no	no	no	no	no	no	no	no	no	no	no
UW195B	TPPCM_UW195B	TPPCM_UW195B|NAmerica|2003	WSI	This_Study	24141_8#5	Tp27957068074	ERS1884514	reads	24141_8#5.ds2500000-reads	218	96.3	96.3	95.4	Seattle,_USA	USA	NAmerica	2003	low_rabbit_passage	Yes	SS14	5	100	0	Resistant	yes	no	yes	no	no	no	no	no	no	no	yes	no	no	no	no	no	no	no	no
UW211B	TPPCM_UW211B	TPPCM_UW211B|NAmerica|2003	WSI	This_Study	24141_7#8	Tp27957068057	ERS1884629	reads	24141_7#8.ds2500000-reads	430.4	96.3	96.3	96.2	Seattle,_USA	USA	NAmerica	2003	low_rabbit_passage	Yes	SS14	4	0	0	Sensitive	yes	no	yes	yes	no	no	no	no	no	yes	yes	no	no	no	no	no	no	no	no
UW213B	TPPCM_UW213B	TPPCM_UW213B|NAmerica|2003	WSI	This_Study	24141_6#20	Tp27957068049	ERS1884621	reads	24141_6#20.ds2500000-reads	433.3	96.3	96.3	96.2	Seattle,_USA	USA	NAmerica	2003	low_rabbit_passage	Yes	SS14	1A	0	100	Resistant	yes	no	yes	no	no	no	yes	no	no	no	no	no	no	no	no	no	no	no	no
UW215B	TPPCM_UW215B	TPPCM_UW215B|NAmerica|2004	WSI	This_Study	24141_7#10	Tp27957068059	ERS1884631	reads	24141_7#10.ds2500000-reads	426.7	96.3	96.3	96.2	Seattle,_USA	USA	NAmerica	2004	low_rabbit_passage	Yes	SS14	1A	0	100	Resistant	yes	no	yes	no	no	no	yes	no	no	no	no	no	no	no	no	no	no	no	no
UW228B	TPPCM_UW228B	TPPCM_UW228B|NAmerica|2004	WSI	This_Study	24141_6#5	Tp27957068034	ERS1884606	reads	24141_6#5.ds2500000-reads	479.9	96.3	96.3	96.2	Seattle,_USA	USA	NAmerica	2004	low_rabbit_passage	Yes	SS14	1A	0	100	Resistant	yes	no	yes	no	no	no	yes	no	no	no	no	no	no	no	no	no	no	no	no
UW231B	TPPCM_UW231B	TPPCM_UW231B|NAmerica|2004	WSI	This_Study	24141_7#6	Tp27957068055	ERS1884627	reads	24141_7#6.ds2500000-reads	396.9	96.3	96.3	96.2	Seattle,_USA	USA	NAmerica	2004	low_rabbit_passage	Yes	SS14	1A	0	100	Resistant	yes	no	yes	no	no	no	yes	no	no	no	no	no	no	no	no	no	no	no	no
UW244B	TPPCM_UW244B	TPPCM_UW244B|NAmerica|2004	WSI	This_Study	24141_7#16	Tp27957068065	ERS1884505	reads	24141_7#16.ds2500000-reads	329.9	96.3	96.3	96.2	Seattle,_USA	USA	NAmerica	2004	low_rabbit_passage	Yes	SS14	5	100	0	Resistant	yes	no	yes	no	no	no	no	no	no	no	yes	no	no	no	no	no	no	no	no
UW248B	TPPCM_UW248B	TPPCM_UW248B|NAmerica|2004	WSI	This_Study	24141_5#5	Tp27957068014	ERS1884586	reads	24141_5#5.ds2500000-reads	482.3	96.3	96.3	96.2	Seattle,_USA	USA	NAmerica	2004	low_rabbit_passage	Yes	SS14	7	100	0	Resistant	yes	no	yes	no	no	no	no	no	no	yes	yes	no	no	no	no	no	no	no	no
UW254B	TPPCM_UW254B	TPPCM_UW254B|NAmerica|2004	WSI	This_Study	24141_6#2	Tp27957068031	ERS1884603	reads	24141_6#2.ds2500000-reads	489.2	96.3	96.3	96.2	Seattle,_USA	USA	NAmerica	2004	low_rabbit_passage	Yes	SS14	1A	0	100	Resistant	yes	no	yes	no	no	no	yes	no	no	no	no	no	no	no	no	no	no	no	no
UW254C	TPPCM_UW254C	TPPCM_UW254C|NAmerica|2004	WSI	This_Study	24141_7#5	Tp27957068054	ERS1884626	reads	24141_7#5.ds2500000-reads	375.9	96.3	96.3	96.2	Seattle,_USA	USA	NAmerica	2004	low_rabbit_passage	Yes	SS14	1A	0	100	Resistant	yes	no	yes	no	no	no	yes	no	no	no	no	no	no	no	no	no	no	no	no
UW257B	TPPCM_UW257B	TPPCM_UW257B|NAmerica|2004	WSI	This_Study	24141_5#12	Tp27957068021	ERS1884593	reads	24141_5#12.ds2500000-reads	486	96.3	96.3	96.2	Seattle,_USA	USA	NAmerica	2004	low_rabbit_passage	Yes	SS14	3	0	0	Sensitive	yes	no	yes	no	no	yes	no	no	no	yes	yes	no	no	no	no	no	no	no	no
UW259B	TPPCM_UW259B	TPPCM_UW259B|NAmerica|2004	WSI	This_Study	24141_7#17	Tp27957068066	ERS1884506	reads	24141_7#17.ds2500000-reads	290.4	96.3	96.3	96.2	Seattle,_USA	USA	NAmerica	2004	low_rabbit_passage	Yes	SS14	8	100	0	Resistant	yes	no	yes	no	no	no	no	no	no	yes	yes	no	no	no	no	no	no	no	no
UW262B	TPPCM_UW262B	TPPCM_UW262B|NAmerica|2004	WSI	This_Study	24141_4#11	Tp27957068000	ERS1884572	reads	24141_4#11.ds2500000-reads	413.1	96.3	96.3	96.2	Seattle,_USA	USA	NAmerica	2004	low_rabbit_passage	Yes	SS14	3	100	0	Resistant	yes	no	yes	no	no	yes	no	no	no	yes	yes	no	no	no	no	no	no	no	no
UW264B	TPPCM_UW264B	TPPCM_UW264B|NAmerica|2004	WSI	This_Study	24141_8#9	Tp27957068078	ERS1884518	reads	24141_8#9.ds2500000-reads	100.8	96.3	96.3	53.9	Seattle,_USA	USA	NAmerica	2004	low_rabbit_passage	Yes	SS14	8	100	0	Resistant	yes	no	yes	no	no	no	no	no	no	yes	yes	no	no	no	no	no	no	no	no
UW279B	TPPCM_UW279B	TPPCM_UW279B|NAmerica|2004	WSI	This_Study	24141_6#9	Tp27957068038	ERS1884610	reads	24141_6#9.ds2408486-reads	266.9	96.3	96.3	96.1	Seattle,_USA	USA	NAmerica	2004	low_rabbit_passage	Yes	Nichols	N/A	100	0	Resistant	no	no	no	no	no	no	yes	no	no	no	no	no	no	no	no	no	no	no	no
UW280B	TPPCM_UW280B	TPPCM_UW280B|NAmerica|2004	WSI	This_Study	24141_8#3	Tp27957068072	ERS1884512	reads	24141_8#3.ds2500000-reads	192.2	96.3	96.3	95.6	Seattle,_USA	USA	NAmerica	2004	low_rabbit_passage	Yes	SS14	5	100	0	Resistant	yes	no	yes	no	no	no	no	no	no	no	yes	no	no	no	no	no	no	no	no
UW281B	TPPCM_UW281B	TPPCM_UW281B|NAmerica|2004	WSI	This_Study	24141_7#7	Tp27957068056	ERS1884628	reads	24141_7#7.ds2500000-reads	360.8	96.3	96.3	96.2	Seattle,_USA	USA	NAmerica	2004	low_rabbit_passage	Yes	SS14	2	0	0	Sensitive	yes	no	yes	no	no	no	no	no	no	yes	yes	no	no	no	no	no	no	no	no
UW291B	TPPCM_UW291B	TPPCM_UW291B|NAmerica|2004	WSI	This_Study	24141_4#19	Tp27957068008	ERS1884580	reads	24141_4#19.ds2500000-reads	492.2	96.3	96.3	96.2	Seattle,_USA	USA	NAmerica	2004	low_rabbit_passage	Yes	SS14	5	100	0	Resistant	yes	no	yes	no	no	no	no	no	no	no	yes	no	no	no	no	no	no	no	no
UW298B	TPPCM_UW298B	TPPCM_UW298B|NAmerica|2004	WSI	This_Study	24141_3#11	Tp27957067980	ERS1884552	reads	24141_3#11.ds2500000-reads	466.2	96.3	96.3	96.2	Seattle,_USA	USA	NAmerica	2004	low_rabbit_passage	Yes	SS14	3	0	0	Sensitive	yes	no	yes	no	no	yes	no	no	no	yes	yes	no	no	no	no	no	no	no	no
UW303B	TPPCM_UW303B	TPPCM_UW303B|NAmerica|2005	WSI	This_Study	24141_8#11	Tp27957068080	ERS1884520	reads	24141_8#11.ds2500000-reads	135.4	96.3	96.3	88.5	Seattle,_USA	USA	NAmerica	2005	low_rabbit_passage	Yes	SS14	8	100	0	Resistant	yes	no	yes	no	no	no	no	no	no	yes	yes	no	no	no	no	no	no	no	no
UW304B	TPPCM_UW304B	TPPCM_UW304B|NAmerica|2005	WSI	This_Study	24141_8#6	Tp27957068075	ERS1884515	reads	24141_8#6.ds2500000-reads	177.7	96.3	96.3	95.3	Seattle,_USA	USA	NAmerica	2005	low_rabbit_passage	Yes	SS14	8	100	0	Resistant	yes	no	yes	no	no	no	no	no	no	yes	yes	no	no	no	no	no	no	no	no
UW327B	TPPCM_UW327B	TPPCM_UW327B|NAmerica|2005	WSI	This_Study	24141_8#7	Tp27957068076	ERS1884516	reads	24141_8#7.ds2500000-reads	93	96.3	96.3	39.7	Seattle,_USA	USA	NAmerica	2005	low_rabbit_passage	Yes	SS14	8	100	0	Resistant	yes	no	yes	no	no	no	no	no	no	yes	yes	no	no	no	no	no	no	no	no
UW330B	TPPCM_UW330B	TPPCM_UW330B|NAmerica|2005	WSI	This_Study	24141_6#12	Tp27957068041	ERS1884613	reads	24141_6#12.ds2500000-reads	464.8	96.3	96.3	96.2	Seattle,_USA	USA	NAmerica	2005	low_rabbit_passage	Yes	SS14	1A	0	100	Resistant	yes	no	yes	no	no	no	yes	no	no	no	no	no	no	no	no	no	no	no	no
UW337B	TPPCM_UW337B	TPPCM_UW337B|NAmerica|2005	WSI	This_Study	24141_4#12	Tp27957068001	ERS1884573	reads	24141_4#12.ds2500000-reads	494.9	96.3	96.3	96.2	Seattle,_USA	USA	NAmerica	2005	low_rabbit_passage	Yes	SS14	1A	0	100	Resistant	yes	no	yes	no	no	no	yes	no	no	no	no	no	no	no	no	no	no	no	no
UW344B	TPPCM_UW344B	TPPCM_UW344B|NAmerica|2005	WSI	This_Study	24141_6#1	Tp27957068030	ERS1884602	reads	24141_6#1.ds2500000-reads	481.6	96.3	96.3	96.2	Seattle,_USA	USA	NAmerica	2005	low_rabbit_passage	Yes	SS14	3	0	0	Sensitive	yes	no	yes	no	no	yes	no	no	no	yes	yes	no	no	no	no	no	no	no	no
UW368B	TPPCM_UW368B	TPPCM_UW368B|NAmerica|2005	WSI	This_Study	24141_6#8	Tp27957068037	ERS1884609	reads	24141_6#8.ds2500000-reads	468.5	96.3	96.3	96.2	Seattle,_USA	USA	NAmerica	2005	low_rabbit_passage	Yes	SS14	3	0	0	Sensitive	yes	no	yes	no	no	yes	no	no	no	yes	yes	no	no	no	no	no	no	no	no
UW370B	TPPCM_UW370B	TPPCM_UW370B|NAmerica|2005	WSI	This_Study	24141_3#16	Tp27957067985	ERS1884557	reads	24141_3#16.ds2500000-reads	508.2	96.3	96.3	96.2	Seattle,_USA	USA	NAmerica	2005	low_rabbit_passage	Yes	SS14	1A	0	100	Resistant	yes	no	yes	no	no	no	yes	no	no	no	no	no	no	no	no	no	no	no	no
UW376B	TPPCM_UW376B	TPPCM_UW376B|NAmerica|2005	WSI	This_Study	24141_5#4	Tp27957068013	ERS1884585	reads	24141_5#4.ds2500000-reads	471.4	96.3	96.3	96.2	Seattle,_USA	USA	NAmerica	2005	low_rabbit_passage	Yes	SS14	5	100	0	Resistant	yes	no	yes	no	no	no	no	no	no	no	yes	no	no	no	no	no	no	no	no
UW379B	TPPCM_UW379B	TPPCM_UW379B|NAmerica|2005	WSI	This_Study	24141_7#2	Tp27957068051	ERS1884623	reads	24141_7#2.ds2500000-reads	354.2	96.3	96.3	96.2	Seattle,_USA	USA	NAmerica	2005	low_rabbit_passage	Yes	SS14	8	100	0	Resistant	yes	no	yes	no	no	no	no	no	no	yes	yes	no	no	no	no	no	no	no	no
UW383B	TPPCM_UW383B	TPPCM_UW383B|NAmerica|2005	WSI	This_Study	24141_7#4	Tp27957068053	ERS1884625	reads	24141_7#4.ds2500000-reads	329.5	96.3	96.3	96.2	Seattle,_USA	USA	NAmerica	2005	low_rabbit_passage	Yes	SS14	8	100	0	Resistant	yes	no	yes	no	no	no	no	no	no	yes	yes	no	no	no	no	no	no	no	no
UW391B	TPPCM_UW391B	TPPCM_UW391B|NAmerica|2005	WSI	This_Study	24141_4#15	Tp27957068004	ERS1884576	reads	24141_4#15.ds2500000-reads	484.1	96.3	96.3	96.2	Seattle,_USA	USA	NAmerica	2005	low_rabbit_passage	Yes	SS14	5	100	0	Resistant	yes	no	yes	no	no	no	no	no	no	no	yes	no	no	no	no	no	no	no	no
UW391C	TPPCM_UW391C	TPPCM_UW391C|NAmerica|2005	WSI	This_Study	24141_5#10	Tp27957068019	ERS1884591	reads	24141_5#10.ds2500000-reads	490.9	96.3	96.3	96.2	Seattle,_USA	USA	NAmerica	2005	low_rabbit_passage	Yes	SS14	5	100	0	Resistant	yes	no	yes	no	no	no	no	no	no	no	yes	no	no	no	no	no	no	no	no
UW397B	TPPCM_UW397B	TPPCM_UW397B|NAmerica|2006	WSI	This_Study	24141_5#11	Tp27957068020	ERS1884592	reads	24141_5#11.ds2500000-reads	478	96.3	96.3	96.2	Seattle,_USA	USA	NAmerica	2006	low_rabbit_passage	Yes	SS14	8	100	0	Resistant	yes	no	yes	no	no	no	no	no	no	yes	yes	no	no	no	no	no	no	no	no
UW411B	TPPCM_UW411B	TPPCM_UW411B|NAmerica|2006	WSI	This_Study	24141_6#3	Tp27957068032	ERS1884604	reads	24141_6#3.ds2500000-reads	453	96.3	96.3	96.2	Seattle,_USA	USA	NAmerica	2006	low_rabbit_passage	Yes	SS14	8	100	0	Resistant	yes	no	yes	no	no	no	no	no	no	yes	yes	no	no	no	no	no	no	no	no
UW473B	TPPCM_UW473B	TPPCM_UW473B|NAmerica|2006	WSI	This_Study	24141_5#15	Tp27957068024	ERS1884596	reads	24141_5#15.ds2500000-reads	475	96.3	96.3	96.2	Seattle,_USA	USA	NAmerica	2006	low_rabbit_passage	Yes	SS14	7	100	0	Resistant	yes	no	yes	no	no	no	no	no	no	yes	yes	no	no	no	no	no	no	no	no
UW492B	TPPCM_UW492B	TPPCM_UW492B|NAmerica|2006	WSI	This_Study	24141_7#15	Tp27957068064	ERS1884636	reads	24141_7#15.ds2500000-reads	224.9	96.3	96.3	95.9	Seattle,_USA	USA	NAmerica	2006	low_rabbit_passage	Yes	SS14	7	100	0	Resistant	yes	no	yes	no	no	no	no	no	no	yes	yes	no	no	no	no	no	no	no	no
UW526B	TPPCM_UW526B	TPPCM_UW526B|NAmerica|2007	WSI	This_Study	24141_7#19	Tp27957068068	ERS1884508	reads	24141_7#19.ds2500000-reads	287	96.3	96.3	96.2	Seattle,_USA	USA	NAmerica	2007	low_rabbit_passage	Yes	SS14	8	100	0	Resistant	yes	no	yes	no	no	no	no	no	no	yes	yes	no	no	no	no	no	no	no	no
UW823B	TPPCM_UW823B	TPPCM_UW823B|NAmerica|2011	WSI	This_Study	24141_5#7	Tp27957068016	ERS1884588	reads	24141_5#7.ds2500000-reads	478.1	96.3	96.3	96.2	Seattle,_USA	USA	NAmerica	2011	low_rabbit_passage	Yes	SS14	8	100	0	Resistant	yes	no	yes	no	no	no	no	no	no	yes	yes	no	no	no	no	no	no	no	no
UW824B	TPPCM_UW824B	TPPCM_UW824B|NAmerica|2011	WSI	This_Study	24141_3#17	Tp27957067986	ERS1884558	reads	24141_3#17.ds2500000-reads	508.6	96.3	96.3	96.2	Seattle,_USA	USA	NAmerica	2011	low_rabbit_passage	Yes	SS14	8	100	0	Resistant	yes	no	yes	no	no	no	no	no	no	yes	yes	no	no	no	no	no	no	no	no
UW852B	TPPCM_UW852B	TPPCM_UW852B|NAmerica|2011	WSI	This_Study	24141_6#19	Tp27957068048	ERS1884620	reads	24141_6#19.ds2500000-reads	399.8	96.3	96.3	96.2	Seattle,_USA	USA	NAmerica	2011	low_rabbit_passage	Yes	SS14	8	100	0	Resistant	yes	no	yes	no	no	no	no	no	no	yes	yes	no	no	no	no	no	no	no	no
NL09	TPPNL09	TPPNL09|Europe|2016	WSI	This_Study	22931_6#4	GeneSyS6863658	ERS1724923	reads	22931_6#4.ds2189945-reads	32.9	96.3	96.2	0.2	London,_UK	UK	Europe	2016	Clinical_Swab	Yes	SS14	2	0	0	Sensitive	yes	no	yes	no	no	no	no	no	no	yes	yes	no	no	no	no	no	no	no	no
NL10	TPPNL10	TPPNL10|Europe|2016	WSI	This_Study	22931_6#5	GeneSyS6863659	ERS1724924	reads	22931_6#5.ds2500000-reads	119.5	96.3	96.3	80.3	London,_UK	UK	Europe	2016	Clinical_Swab	Yes	SS14	8	100	0	Resistant	yes	no	yes	no	no	no	no	no	no	yes	yes	no	no	no	no	no	no	no	no
NL11	TPPNL11	TPPNL11|Europe|2016	WSI	This_Study	22931_6#6	GeneSyS6863660	ERS1724925	reads	22931_6#6.ds2500000-reads	66.1	96.3	96.3	4.3	London,_UK	UK	Europe	2016	Clinical_Swab	Yes	SS14	8	100	0	Resistant	yes	no	yes	no	no	no	no	no	no	yes	yes	no	no	no	no	no	no	no	no
NL13	TPPNL13	TPPNL13|Europe|2016	WSI	This_Study	22931_6#8	GeneSyS6863662	ERS1724927	reads	22931_6#8.ds1601689-reads	23.8	96.3	96	0	London,_UK	UK	Europe	2016	Clinical_Swab	Yes	SS14	8	mixed	0	Mixed	yes	no	yes	no	no	no	no	no	no	yes	yes	no	no	no	no	no	no	no	no
NL14	TPPNL14	TPPNL14|Europe|2016	WSI	This_Study	22931_6#9	GeneSyS6863663	ERS1724928	reads	22931_6#9.ds2500000-reads	53.3	96.3	96.2	1	London,_UK	UK	Europe	2016	Clinical_Swab	Yes	Nichols	N/A	100	0	Resistant	no	no	no	no	no	no	yes	no	no	no	no	no	no	no	no	no	no	no	no
NL16	TPPNL16	TPPNL16|Europe|2016	WSI	This_Study	22931_6#11	GeneSyS6863665	ERS1724930	reads	22931_6#11.ds2500000-reads	111.9	96.3	96.3	68.6	London,_UK	UK	Europe	2016	Clinical_Swab	Yes	SS14	7	100	0	Resistant	yes	no	yes	no	no	no	no	no	no	yes	yes	no	no	no	no	no	no	no	no
NL17	TPPNL17	TPPNL17|Europe|2016	WSI	This_Study	22931_6#12	GeneSyS6863666	ERS1724931	reads	22931_6#12.ds772177-reads	11.6	96.2	81.7	0	London,_UK	UK	Europe	2016	Clinical_Swab	Yes	Nichols	N/A	100	0	Resistant	no	no	no	no	no	no	yes	no	no	no	no	no	no	no	no	no	no	no	no
NL19	TPPNL19	TPPNL19|Europe|2016	WSI	This_Study	22931_6#13	GeneSyS6863668	ERS1724933	reads	22931_6#13.ds2405106-reads	36.2	96.2	96.2	0.3	London,_UK	UK	Europe	2016	Clinical_Swab	Yes	Nichols	N/A	100	0	Resistant	no	no	no	no	no	no	yes	no	no	no	no	no	no	no	no	no	no	no	no
